# Establishment and characterization of a tumoroid biobank derived from dog patients’ mammary tumors for translational research

**DOI:** 10.1101/2022.09.04.506533

**Authors:** Antonella Raffo-Romero, Soulaimane Aboulouard, Emmanuel Bouchaert, Agata Rybicka, Dominique Tierny, Nawale Hajjaji, Isabelle Fournier, Michel Salzet, Marie Duhamel

**Affiliations:** Université Lille, Inserm, CHU Lille, U1192, Laboratoire Protéomique, Réponse Inflammatoire et Spectrométrie de Masse (PRISM), Lille, France; OCR (Oncovet Clinical Research), Parc Eurasanté Lille Métropole, 80 rue du Dr Yersin, 59120 Loos, France; Breast Cancer Unit, Oscar Lambret Center, Lille, France; Institut Universitaire de France, Paris, France

**Keywords:** breast cancer, dog patients, tumoroid, biobank, drug screening

## Abstract

Breast cancer is the most frequent cancer among women causing the greatest number of cancer-related deaths. Cancer heterogeneity is a main obstacle to therapies. Around 96% of the drugs fail from discovery to the clinical trial phase probably because of the current unreliable preclinical models. New models emerge such as companion dogs who develop spontaneous mammary tumors resembling human breast cancer in many clinical and molecular aspects. The present work aimed at developing a robust canine mammary tumor model in the form of tumoroids which recapitulate the tumor diversity and heterogeneity. We conducted a complete characterization of these canine mammary tumoroids through histologic, molecular and proteomic analysis, demonstrating their strong similarity to the primary tumor. We demonstrated that these tumoroids can be used as a drug screening model. In fact, we showed that Paclitaxel, a human chemotherapeutic, could killed canine tumoroids with the same efficacy as human tumoroids with 0.1 to 1 μM of drug needed to kill 50% of the cells. Due to easy tissue availability, canine tumoroids can be produced at larger scale and cryopreserved to constitute a biobank. We have demonstrated that cryopreserved tumoroids keep the same histologic and molecular features (ER, PR and HER2 expression) as fresh tumoroids. Two techniques of cryopreservation were compared demonstrating that tumoroids made from frozen tumor material allowed to maintain a higher molecular diversity. These findings revealed that canine mammary tumoroids can be easily generated at large scale and can represent a more reliable preclinical model to investigate tumorigenesis mechanisms and develop new treatments for both veterinary and human medicine.
