## Supplementary Table 1 for "Establishment and characterization of a tumoroid biobank derived from dog patients’ mammary tumors for translational research"

### Sheet: Hoja1
		Summary table of clinical characteristics of dog patient donors
	ID	ID	Age	Breed	Sex	Resultat	Characterisation
	TM-01	TM-130120	14 years old	yorkshire	female	Tubolopapillary carcinoma	Luminal A subtype (PR+)
	TM-02	TM-170620	11 years old	cocker	female	Mammary hyperplasia	Triple-negative breast cancer
	TM-03	TM-230620	11 years old	lhasa apso	female	Tubolopapillary carcinoma	Triple-negative breast cancer
	TM-04	TM-190121	5 years old	french bulldog	female	Complex Adenoma	Luminal A subtype (PR+/ER+)
	TM-05	TM-070921	10 years old	beauceron	female	Simple Adenoma (ductal type)	Triple-negative breast cancer
	TM-06	TM-210921	11 years old	crossbreed with border Collie	female	Simple carcinoma	Triple-negative breast cancer
