## Supplementary Table 6 for "Establishment and characterization of a tumoroid biobank derived from dog patients’ mammary tumors for translational research"

### Sheet: Cluster1
Protein IDs	Majority protein IDs	id	Gene name	Protein name
E2R514	E2R514	2218	NDUFV1	NADH dehydrogenase [ubiquinone] flavoprotein 1, mitochondrial
J9P8T8;E2RNG4;A0A5F4CNG7	J9P8T8;E2RNG4;A0A5F4CNG7	2654	DSP	Desmoplakin
Q4LAL9;A0A5F4CXM4	Q4LAL9;A0A5F4CXM4	3787	CTSD	Cathepsin D
F1PF09;A0A5F4CSL8	F1PF09;A0A5F4CSL8	2990	PMPCA	Alpha-MPP
A0A5F4DJV1;A0A5F4CW76;A0A5F4BVU8;A0A5F4DKV1;F1PDB4;A0A5F4D6C2;A0A5F4CC94;J9NT37;A0A5F4CBJ2	A0A5F4DJV1;A0A5F4CW76;A0A5F4BVU8;A0A5F4DKV1;F1PDB4;A0A5F4D6C2	347	ATP5F1B	ATP synthase subunit beta
E2R9E3;J9NVR7;A0A5F4CDM2;A0A5F4DFF8	E2R9E3;J9NVR7;A0A5F4CDM2;A0A5F4DFF8	2314	DDB1	DNA damage-binding protein 1
E2R4D5;A0A5F4DE71	E2R4D5;A0A5F4DE71	1727	SARS1	Seryl-tRNA synthetase
A0A1W2NCW3;F1PCT7;A0A5F4C374;A0A5F4C4C7;A0A5F4BZ39;A0A5F4D0J5;A0A5F4D7H5	A0A1W2NCW3;F1PCT7;A0A5F4C374;A0A5F4C4C7;A0A5F4BZ39;A0A5F4D0J5;A0A5F4D7H5	11	RPN2	Dolichyl-diphosphooligosaccharide--protein glycosyltransferase subunit 2
J9P5F5;E2RAZ8	J9P5F5;E2RAZ8	2350	GPD2	Glycerol-3-phosphate dehydrogenase
E2REK5;A0A5F4BPQ9;A0A5F4CQC9;A0A5F4BTR7;A0A5F4BPW1;A0A5F4CEB6;F1PF23;A0A5F4CWK0;A0A5F4CTH2	E2REK5;A0A5F4BPQ9	2426	TNPO3	Transportin 3
E2QXY7;A0A5F4CEA0	E2QXY7;A0A5F4CEA0	2054	ACTR2	Actin related protein 2
A0A5F4D552;O46674;A0A5F4DFF0;A0A5F4DH74;A0A5F4C0P9;A0A5F4C9C0;A0A5F4BXY2;A0A5F4D246;A0A5F4C634;A0A5F4CLZ4;E2RRB2;J9P9P2	A0A5F4D552;O46674;A0A5F4DFF0;A0A5F4DH74;A0A5F4C0P9;A0A5F4C9C0;A0A5F4BXY2;A0A5F4D246;A0A5F4C634	519	ATP2A2	Calcium-transporting ATPase;Sarcoplasmic/endoplasmic reticulum calcium ATPase 2
E2RQ08	E2RQ08	2697	RPN1	Dolichyl-diphosphooligosaccharide--protein glycosyltransferase subunit 1
E2RIQ8;A0A5F4C898	E2RIQ8;A0A5F4C898	2537	RPS5	Ribosomal protein S5
E2R8C6;J9P5F1;A0A5F4D5M3;A0A5F4CVJ1	E2R8C6;J9P5F1;A0A5F4D5M3;A0A5F4CVJ1	1572	USO1	General vesicular transport factor p115;USO1 vesicle transport factor
E2QXF3	E2QXF3	2044	RPL15	60S ribosomal protein L15
E2QY95;A0A5F4DD82	E2QY95	2066	DDX39A	RNA helicase
F1PPH7	F1PPH7	3142	PSMC2	26S proteasome AAA-ATPase subunit RPT1
F1PU02	F1PU02	3216	EIF3F	Eukaryotic translation initiation factor 3 subunit F
E2R0K4	E2R0K4	2119	RAB14	Ras-related protein Rab-14
F1PR18	F1PR18	3166	UNC45A	Unc-45 myosin chaperone A
A0A5F4C3T3;A0A5F4D9B3;A0A5F4CDQ4;A0A5F4BSM3;A0A5F4DCR1;A0A5F4CBV7;E2RAS8;A0A5F4CJE9	A0A5F4C3T3;A0A5F4D9B3;A0A5F4CDQ4;A0A5F4BSM3;A0A5F4DCR1;A0A5F4CBV7;E2RAS8	646	ENO2	2-phospho-D-glycerate hydro-lyase
F1PEI2	F1PEI2	2975	CKAP4	Cytoskeleton associated protein 4
A0A5F4BZS4;F2Z4Q5;A0A5F4C9H5;J9P1R9;J9P7H6;E2REY9;J9P8N5;A0A5F4CJ59;J9P7M8	A0A5F4BZS4;F2Z4Q5;A0A5F4C9H5;J9P1R9	487	RPS3A	40S ribosomal protein S3a;Uncharacterized protein
E2RM61	E2RM61	2621	PSMC5	Proteasome 26S subunit, ATPase 5
E2QRQ8	E2QRQ8	1953	QARS1	Glutaminyl-tRNA synthetase
E2RA13;E2RA33;E2RA32	E2RA13;E2RA33;E2RA32	2332	GAPVD1	GTPase activating protein and VPS9 domains 1
J9NXR3;E2RFE1	J9NXR3;E2RFE1	3580	ITGB4	Integrin beta
F1PRC5	F1PRC5	3172	SLC3A2	Solute carrier family 3 member 2
F1PGY9;A0A5F4CZ62	F1PGY9;A0A5F4CZ62	3020	DYNC1H1	Dynein cytoplasmic 1 heavy chain 1
A0A5F4CXL7;A0A5F4D1V8;J9PBD3	A0A5F4CXL7;A0A5F4D1V8;J9PBD3	1421	RPL10;RPL10L	Ribosomal_L16 domain-containing protein;Ribosomal protein L10 like
E2R0L9;A0A5F4CPF2	E2R0L9;A0A5F4CPF2	2122	TCP1	CCT-alpha
E2QRR5;J9P440	E2QRR5;J9P440	1954	RARS1	Arginine--tRNA ligase, cytoplasmic
E2RJ26	E2RJ26	2541	PSMD11	Proteasome 26S subunit, non-ATPase 11
E2R1J6;A0A5F4CZX7	E2R1J6;A0A5F4CZX7	2145	EIF3E	Eukaryotic translation initiation factor 3 subunit E
A0A5F4C890;A0A5F4C6I8;E2RF02	A0A5F4C890;A0A5F4C6I8;E2RF02	742	UBR4	Ubiquitin protein ligase E3 component n-recognin 4
E2QUY7	E2QUY7	1998	PSMD3	Proteasome 26S subunit, non-ATPase 3
A0A5F4CKZ2;E2RAV2;J9P266	A0A5F4CKZ2;E2RAV2;J9P266	1164	CAD	Aspartate carbamoyltransferase
J9NYU4;F1PBK9;A0A5F4CXI3	J9NYU4;F1PBK9;A0A5F4CXI3	2928	BAG6	BCL2-associated athanogene 6
A0A5F4CN34;J9P7I1;F1PZ99	A0A5F4CN34;J9P7I1;F1PZ99	1214	NUP205	Nucleoporin 205
A0A5F4BR51;F1P679;J9PAK3;J9NWY2;F1P685	A0A5F4BR51;F1P679;J9PAK3	131	ACTR3	Actin-like protein 3
A0A5F4D3C5;A0A5F4CFP7;J9NZA2;J9NRH1;A0A5F4CRS3;E2QXL2;A0A5F4CMH6;A0A5F4BXI3;A0A5F4BUB8;A0A5F4CH81	A0A5F4D3C5;A0A5F4CFP7;J9NZA2;J9NRH1;A0A5F4CRS3;E2QXL2;A0A5F4CMH6;A0A5F4BXI3;A0A5F4BUB8;A0A5F4CH81	1019	DNM1L	Dynamin-1-like protein;Dynamin GTPase
J9JHJ2;A0A5F4CSS4;A0A5F4CFH6;A0A5F4C3X6;A0A5F4D830;A0A5F4DA18	J9JHJ2;A0A5F4CSS4;A0A5F4CFH6	3506	RPSA	40S ribosomal protein SA;40S_SA_C domain-containing protein
A0A5F4DFH7;A0A5F4CCS6;A0A5F4BXM8;F1PHS7;A0A5F4CVM9;A0A5F4DJJ6	A0A5F4DFH7;A0A5F4CCS6;A0A5F4BXM8;F1PHS7;A0A5F4CVM9;A0A5F4DJJ6	412	COPG2	Coatomer subunit gamma;COPI coat complex subunit gamma 2
E2RQP6;A0A5F4BW17	E2RQP6;A0A5F4BW17	2720	EIF3C;LOC479795	Eukaryotic translation initiation factor 3 subunit C
F1Q439;A0A5F4BVB0;A0A5F4DJM4	F1Q439;A0A5F4BVB0;A0A5F4DJM4	3383	ITGA3	Integrin subunit alpha 3
F1PU93;A0A5F4CR13	F1PU93;A0A5F4CR13	3223	COPA	Coatomer subunit alpha
F1PZ47;A0A5F4BNY6	F1PZ47	3299	EIF2S2	Eukaryotic translation initiation factor 2 subunit beta
E2R4J1	E2R4J1	2201	LAMB2	Laminin subunit beta 2
A0A5F4C793;A0A5F4D279;A0A5F4CFT7;B1H0W0;A0A5F4C9L2;F1PWR1	A0A5F4C793;A0A5F4D279;A0A5F4CFT7;B1H0W0;A0A5F4C9L2;F1PWR1	768	IGF2R	Insulin like growth factor 2 receptor;Cation-independent mannose-6-phosphate/insulin-like growth factor 2 receptor protein
A0A5F4D2J2;A0A5F4BRJ5;F1PAP7;F1PAQ2	A0A5F4D2J2	1518	TGM2	Transglutaminase 2
A0A5F4CLK4;A0A5F4C371;A0A5F4D1Q9;E2RR16;A0A5F4BYR1;A0A5F4DGK8;A0A5F4D5A2;A0A5F4BRW3	A0A5F4CLK4;A0A5F4C371;A0A5F4D1Q9;E2RR16;A0A5F4BYR1;A0A5F4DGK8;A0A5F4D5A2;A0A5F4BRW3	448	UGGT1	UDP-glucose glycoprotein glucosyltransferase 1
A0A5F4CVI0;F1PB50;A0A5F4CS46	A0A5F4CVI0;F1PB50;A0A5F4CS46	1300	NPC1	NPC intracellular cholesterol transporter 1
F6X6K8;E2R624	F6X6K8	3438	LRPPRC	Leucine rich pentatricopeptide repeat containing
E2QUU5;J9NYE6;A0A5F4CIU1	E2QUU5	1995	HSPD1	60 kDa chaperonin
A0A5F4DB28;J9PBL1;A0A5F4C0F6;F1PPF7;A0A5F4DF18;A0A5F4CIW5;A0A5F4CZR0;J9JHN0	A0A5F4DB28;J9PBL1;A0A5F4C0F6;F1PPF7;A0A5F4DF18;A0A5F4CIW5	509	HK1	Hexokinase
F1PV92;A0A5F4C6S4	F1PV92;A0A5F4C6S4	749	CS	Citrate synthase
F1PIC7	F1PIC7	3041	HSPA5	78 kDa glucose-regulated protein
F1PSG1;A0A5F4C737;A0A5F4CCV4;A0A5F4CGD4;A0A5F4D3L0;A0A5F4BX45;A0A5F4DI17	F1PSG1;A0A5F4C737;A0A5F4CCV4;A0A5F4CGD4;A0A5F4D3L0;A0A5F4BX45;A0A5F4DI17	761	ERMP1	Endoplasmic reticulum metallopeptidase 1
E2RMA3;A0A5F4DF72;A0A5F4D2Q1	E2RMA3;A0A5F4DF72;A0A5F4D2Q1	1521	SPARC	Osteonectin
F6X637;A0A5F4BSQ8	F6X637;A0A5F4BSQ8	213	KPNB1	Karyopherin subunit beta 1
A0A5F4BV23;E2RPH3	A0A5F4BV23;E2RPH3	318	CHP1	Calcineurin like EF-hand protein 1
E2R0T6;H9GW49;A0A5F4DBN0;A0A5F4DDK1;A0A5F4CYA7;E2QX84	E2R0T6;H9GW49;A0A5F4DBN0	2130	HSPA8	Heat shock protein family A (Hsp70) member 8;Uncharacterized protein
E2RB79;F1PDX9;A0A5F4BR02	E2RB79;F1PDX9;A0A5F4BR02	2355	CCT3	T-complex protein 1 subunit gamma
A0A5F4C6S1;F1PKS1;A0A5F4BUQ4;F1PKS3;A0A5F4DHD5;A0A5F4CRJ8;A0A5F4D408;A0A5F4D446;A0A5F4D6S1;A0A5F4CQD1	A0A5F4C6S1;F1PKS1;A0A5F4BUQ4;F1PKS3;A0A5F4DHD5;A0A5F4CRJ8;A0A5F4D408;A0A5F4D446;A0A5F4D6S1;A0A5F4CQD1	303	PFKP	6-phosphofructokinase;ATP-dependent 6-phosphofructokinase;Phosphofructokinase, platelet
F1Q2F6	F1Q2F6	3357	FASN	3-hydroxyacyl-[acyl-carrier-protein] dehydratase
F6V0D8;A0A5F4CD90;A0A5F4CIF1;A0A5F4CMB5;A0A5F4CNU1;A0A5F4C791	F6V0D8;A0A5F4CD90	3421	CCT2	CCT-beta
J9JHE4;A0A5F4CWH9;A0A5F4BQP4;E2R9J9	J9JHE4;A0A5F4CWH9;A0A5F4BQP4;E2R9J9	106	TPP2	Tripeptidyl-peptidase 2
F1PLJ9;A0A5F4C922	F1PLJ9;A0A5F4C922	3096	IARS1	Isoleucyl-tRNA synthetase
F1Q424;A0A5F4CJ82;J9PA17	F1Q424	3379	RPL6	60S ribosomal protein L6
E2RFR0	E2RFR0	2466	RPS8	40S ribosomal protein S8
E2R4F5;A0A5F4CP26	E2R4F5;A0A5F4CP26	2197	RPL13	60S ribosomal protein L13
E2R8R8;A0A5F4BXD7;A0A5F4CX75	E2R8R8;A0A5F4BXD7;A0A5F4CX75	401	TFPT	40S ribosomal protein S9
A0A5F4C6Z8;J9P0P0;E2R546;F1PVZ2;A0A5F4C2R1;Q28346;J9JHV8	A0A5F4C6Z8;J9P0P0;E2R546;F1PVZ2;A0A5F4C2R1;Q28346;J9JHV8	602	RPL4;LOC100856765	60S ribosomal protein L4
A0A5F4CIN4;E2RSV7;REV__A0A5F4C2G0;REV__E2RR24	A0A5F4CIN4;E2RSV7	1110	NUP93	Nuclear pore complex protein Nup93
F6X4J2	F6X4J2	3435	IPO7	Importin 7
F1Q133;F1PH05;Q28247;F1Q0F7	F1Q133	3334	COL4A1	Collagen type IV alpha 1 chain
E2R574;A0A5F4DFL8;J9PAV3;J9NZS4;A0A5F4CU32;A0A5F4CMU5	E2R574;A0A5F4DFL8;J9PAV3	2220	EEF1G	Elongation factor 1-gamma
E2RNQ8;A0A5F4D0U0;A0A5F4D0A6	E2RNQ8;A0A5F4D0U0;A0A5F4D0A6	2661	DARS1	Aspartate--tRNA ligase, cytoplasmic
A0A5F4D8V1;J9P1I0;A0A5F4C8W9;F1PYG5	A0A5F4D8V1;J9P1I0;A0A5F4C8W9;F1PYG5	1632	AP1M1	AP-1 complex subunit mu-1
F1PCD8;A0A5F4C4G4	F1PCD8;A0A5F4C4G4	678	LAMB1	Laminin subunit beta 1
A0A5F4CR47;A0A5F4C5L9;A0A5F4CIR1;A0A5F4CQV9;A0A5F4DAN1;A0A5F4DDK7;A0A5F4DDF0;F1PXK3	A0A5F4CR47;A0A5F4C5L9;A0A5F4CIR1;A0A5F4CQV9;A0A5F4DAN1;A0A5F4DDK7;A0A5F4DDF0;F1PXK3	1282	NID1	Nidogen 1
F1PD82	F1PD82	2951	LSS	Terpene cyclase/mutase family member
A0A5F4CM27;F1PHR2;A0A5F4CP02;A0A5F4C611;A0A5F4BZ95;J9NV90	A0A5F4CM27;F1PHR2;A0A5F4CP02;A0A5F4C611;A0A5F4BZ95	1186	PARP6	Pyruvate kinase
A0A5F4BTC4;A0A5F4D5Z3;A0A5F4BNV6;F1PZP6;A0A5F4CU85;A0A5F4BW49;A0A5F4CTT0;A0A5F4BT21	A0A5F4BTC4;A0A5F4D5Z3;A0A5F4BNV6;F1PZP6;A0A5F4CU85;A0A5F4BW49;A0A5F4CTT0;A0A5F4BT21	25	LARS1	Leucyl-tRNA synthetase
F1PHK9;A0A5F4CJ74	F1PHK9;A0A5F4CJ74	1124	LAMC1	Laminin subunit gamma 1
F1PFN4;A0A5F4BQ54;A0A5F4DAQ6;A0A5F4CWD3;F1PCZ9	F1PFN4	3003	NAA15	N-alpha-acetyltransferase 15, NatA auxiliary subunit
F1P969	F1P969	2861	EIF3B	Eukaryotic translation initiation factor 3 subunit B
E2RJQ8	E2RJQ8	2557	ATP6V0D1	V-type proton ATPase subunit
F2Z4Q1;J9P5V0;J9NVP3;J9NZZ7	F2Z4Q1;J9P5V0	3397	RPS4X	40S ribosomal protein S4;S4 domain-containing protein
A0A5F4DHB9;A0A5F4BQI2	A0A5F4DHB9	1777	RPS13	40S ribosomal protein S13
A0A5F4CA30;E2RN00;A0A5F4C9T9	A0A5F4CA30;E2RN00;A0A5F4C9T9	858	PRICKLE2	26S proteasome non-ATPase regulatory subunit 6;Prickle planar cell polarity protein 2
A0A5F4DCJ4;E2QRX1	A0A5F4DCJ4;E2QRX1	1692	VPS35	Vacuolar protein sorting-associated protein 35
Q5TJE9;A0A5F4D3A6	Q5TJE9;A0A5F4D3A6	3791	RPS18	40S ribosomal protein S18
F1PUY0;J9NXV2	F1PUY0;J9NXV2	3236	GCN1	GCN1 activator of EIF2AK4
A0A5F4D6L0;F1PHQ0;A0A5F4BWI0;A0A5F4C5Z1;F1PGV0;A0A5F4CFD0	A0A5F4D6L0;F1PHQ0	1583	CLTC	Clathrin heavy chain
E2RLS3;A0A5F4D4F6;A0A5F4DB33	E2RLS3	2610	HSP90AB1	Heat shock protein 90 alpha family class B member 1
F1PZL7;A0A5F4CTX4	F1PZL7;A0A5F4CTX4	3310	TNPO1	Transportin 1
F2Z4N5;Q9XSU4;J9P7F5	F2Z4N5;Q9XSU4;J9P7F5	3391	RPS11	40S ribosomal protein S11
J9NXH0	J9NXH0	3578	ABCF1	ATP binding cassette subfamily F member 1
J9NRJ0;A0A5F4CRW6;A0A5F4CLC9;F1PHM5	J9NRJ0;A0A5F4CRW6;A0A5F4CLC9;F1PHM5	3516	HSPG2	Heparan sulfate proteoglycan 2
E2R4F8;E2RD75;A0A5F4CW53	E2R4F8;E2RD75;A0A5F4CW53	2198	NDUFS1	NADH-ubiquinone oxidoreductase 75 kDa subunit, mitochondrial;NADH:ubiquinone oxidoreductase core subunit S1
E2R3Y5;F1P6R6	E2R3Y5;F1P6R6	2183	AMPD2	AMP deaminase
A0A5F4C7H4;F1Q1X9;A0A5F4CYV2;A0A5F4CNK9;A0A5F4DBD1;A0A5F4D5T3;A0A5F4CUZ7	A0A5F4C7H4;F1Q1X9;A0A5F4CYV2;A0A5F4CNK9;A0A5F4DBD1;A0A5F4D5T3;A0A5F4CUZ7	775	SDHA	Succinate dehydrogenase [ubiquinone] flavoprotein subunit, mitochondrial
J9NVU0;A0A5F4CCX2;E2RL88;A0A5F4CJ46	J9NVU0;A0A5F4CCX2;E2RL88;A0A5F4CJ46	947	ITGA6	Integrin subunit alpha 6
F1PHR6;J9P0W2;J9P3X7;A0A5F4CGT6;A0A5F4CJV0;A0A5F4C5A7;A0A5F4CXT8	F1PHR6;J9P0W2;J9P3X7;A0A5F4CGT6;A0A5F4CJV0;A0A5F4C5A7;A0A5F4CXT8	3029	EIF3L	Eukaryotic translation initiation factor 3 subunit L
E2REK3	E2REK3	2425	EIF3D	Eukaryotic translation initiation factor 3 subunit D
E2R9A2	E2R9A2	2311	COPB1	Coatomer subunit beta
F1PKR6;A0A5F4D0F4	F1PKR6;A0A5F4D0F4	3080	DYRK1B	Dual specificity tyrosine phosphorylation regulated kinase 1B
A0A5F4C590;E2RPG3	A0A5F4C590;E2RPG3	705	PHLPP2	AP-1 complex subunit gamma
A0A5F4DDA5;F1PVX5;A0A5F4CRK3;A0A5F4DGT4	A0A5F4DDA5;F1PVX5;A0A5F4CRK3;A0A5F4DGT4	1292	SEL1L	SEL1L adaptor subunit of ERAD E3 ubiquitin ligase
A0A5F4D3B0;F1Q1V0;A0A5F4CRC2	A0A5F4D3B0;F1Q1V0;A0A5F4CRC2	1287	CSE1L	Chromosome segregation 1-like protein
J9NU88;J9P4N2;A0A5F4BQ33;E2QXU3	J9NU88;J9P4N2	3544	RPL30	60S ribosomal protein L30
E2QY43;A0A5F4CKF2	E2QY43;A0A5F4CKF2	1154	PSMD8	26S proteasome non-ATPase regulatory subunit 8
A0A5F4DDC3;E2RNU4;A0A5F4CS47;A0A5F4CQC3	A0A5F4DDC3;E2RNU4;A0A5F4CS47	1706	MCM7	DNA replication licensing factor MCM7
E2RTL4;A0A5F4D9N8;A0A5F4D401;A0A5F4BR48	E2RTL4;A0A5F4D9N8;A0A5F4D401;A0A5F4BR48	2794	PLOD3	Procollagen-lysine 5-dioxygenase;Procollagen-lysine,2-oxoglutarate 5-dioxygenase 3
A0A5F4DIW9;F1PMG8	A0A5F4DIW9;F1PMG8	1801	COLGALT1	Collagen beta(1-O)galactosyltransferase 1
E2R667	E2R667	2244	COPB2	Coatomer subunit beta'
E2R990;A0A5F4CH80;A0A5F4C8S9	E2R990;A0A5F4CH80	2309	CNOT1	CCR4-NOT transcription complex subunit 1
E2RH47;A0A5F4D1J7;A0A5F4BZE1	E2RH47	2505	RPS3	40S ribosomal protein S3
A0A5F4CXK6;A0A5F4CT31;E2RF73	A0A5F4CXK6;A0A5F4CT31;E2RF73	1419	MCM3	DNA replication licensing factor MCM3
E2RB90	E2RB90	2357	HNRNPF	Heteroous nuclear ribonucleoprotein F
F1PAP9	F1PAP9	2910	RUVBL2	RuvB-like helicase
A0A5F4D9A1;A0A5F4DE65;F1Q342;A0A5F4D1P1;A0A5F4BPX8;F1PB46	A0A5F4D9A1;A0A5F4DE65;F1Q342;A0A5F4D1P1;A0A5F4BPX8;F1PB46	73	LOC489992	SpaA domain-containing protein
J9P4R4;F1PX57;A0A5F4DDS9;A0A5F4D4N7	J9P4R4;F1PX57;A0A5F4DDS9;A0A5F4D4N7	1717	PSMD1	26S proteasome non-ATPase regulatory subunit 1
F6V2R0;A0A5F4CC68;J9P1Q5;A0A5F4C1L5;A0A5F4BQP0	F6V2R0;A0A5F4CC68;J9P1Q5;A0A5F4C1L5;A0A5F4BQP0	931	SEC23A	Protein transport protein SEC23
E2RCP9	E2RCP9	2392	PSMD2	26S proteasome non-ATPase regulatory subunit 2
E2RGQ5;J9NVU2;A0A5F4D7U6;F1PZ77	E2RGQ5;J9NVU2;A0A5F4D7U6;F1PZ77	2498	RPS10	Ribosomal protein S10;S10_plectin domain-containing protein
E2RDZ4;A0A5F4BPN0	E2RDZ4;A0A5F4BPN0	2413	EIF4A3	RNA helicase
F1PDM3;A0A5F4CM74	F1PDM3;A0A5F4CM74	2960	SEC13	GATOR complex protein SEC13
A0A5F4CGI3;F1PEA6;A0A5F4C820	A0A5F4CGI3;F1PEA6	1051	DDX5	DEAD box protein 5
A0A5F4CIU8;A0A5F4D3J1;A0A5F4CDD0;A0A5F4DC15;A0A5F4CU93;E2R6R6;A0A5F4D2I5	A0A5F4CIU8;A0A5F4D3J1;A0A5F4CDD0;A0A5F4DC15;A0A5F4CU93;E2R6R6;A0A5F4D2I5	959	DNAJC13	DnaJ heat shock protein family (Hsp40) member C13
E2RHY7	E2RHY7	2527	SERPINH1	Collagen-binding protein
E2RQC9	E2RQC9	2706	RUVBL1	RuvB-like helicase
E2R8C9;A0A5F4BVS4	E2R8C9	2289	MOGS	Mannosyl-oligosaccharide glucosidase
E2RBU9;A0A5F4DBX6;A0A5F4CZ08;J9NUN1	E2RBU9;A0A5F4DBX6;A0A5F4CZ08;J9NUN1	2374	USP9X	USP domain-containing protein;Ubiquitinyl hydrolase 1;Uncharacterized protein
A0A5F4CR95;E2RS70;E2RSD7;A0A5F4D357	A0A5F4CR95;E2RS70;E2RSD7	1286	RBM14;RBM4B	RNA binding motif protein 14;RNA binding motif protein 4B
A0A5F4CVS6	A0A5F4CVS6	1381	ANXA8L1	Annexin
F6XRY2	F6XRY2	3470	EEF2	Eukaryotic translation elongation factor 2
F1Q331;A0A5F4BWD6	F1Q331;A0A5F4BWD6	3367	CCT4	T-complex protein 1 subunit delta
F1PLR0;A0A5F4C1Q9;A0A5F4DCY8;A0A5F4D8K6;A0A5F4DBT4	F1PLR0;A0A5F4C1Q9;A0A5F4DCY8	3105	RACK1	Receptor for activated C kinase 1

### Sheet: Cluster2
Protein IDs	Majority protein IDs	id	Gene name	Protein name
E2RCL4;A0A5F4CYN6	E2RCL4	2388	RPS21	40S ribosomal protein S21
E2R1C4;E2RPQ0;A0A5F4D4V8;A0A5F4C3B3;A0A5F4CCT9;J9NT78	E2R1C4;E2RPQ0;A0A5F4D4V8;A0A5F4C3B3	2144	SNRPB;SNRPN	Small nuclear ribonucleoprotein-associated protein;Sm domain-containing protein
E2QSF4;A0A5F4C551;J9P716;A0A5F4D3V5	E2QSF4	1964	TUBB	Tubulin beta chain
J9P4F0;F1PJF2;A0A5F4D1E2	J9P4F0;F1PJF2;A0A5F4D1E2	1500	SACM1L	SAC1 like phosphatidylinositide phosphatase
E2RFV7	E2RFV7	2470	HNRNPA3	Heteroous nuclear ribonucleoprotein A3
F6XM35;A0A5F4C0N2;F6XKL7;A0A5F4D4I2;A0A5F4C896;A0A5F4DB75;A0A5F4DNM1;A0A5F4CVS9;F1PFW6	F6XM35;A0A5F4C0N2;F6XKL7;A0A5F4D4I2;A0A5F4C896;A0A5F4DB75;A0A5F4DNM1	3463	HUWE1	HECT-type E3 ubiquitin transferase
J9P9Q0;E2RJ28	J9P9Q0;E2RJ28	3709	PTPN23	Protein tyrosine phosphatase non-receptor type 23
E2RKS4;A0A5F4DAG6;A0A5F4CV71;A0A5F4CH02	E2RKS4;A0A5F4DAG6	2579	EIF4B	Eukaryotic translation initiation factor 4B
P50551;F1PRR4;A0A5F4DD59;A0A5F4C458;J9P328;F1PB84;A0A5F4D9C3;A0A5F4CDG2;A0A5F4CMX3;A0A5F4BNQ6	P50551;F1PRR4;A0A5F4DD59;A0A5F4C458	1701	VASP	Vasodilator-stimulated phosphoprotein
E2RQV6	E2RQV6	2726	SRRT	Arsenite-resistance protein 2
A0A5F4DAM8;E2RCI8;A0A5F4DGV5;A0A5F4D3N1	A0A5F4DAM8;E2RCI8;A0A5F4DGV5;A0A5F4D3N1	1659	ANXA6	Annexin
L7N0G4;J9P0P6	L7N0G4	3737	LOC610636	Tubulin alpha chain
J9P7Y9;A0A5F4CU43	J9P7Y9;A0A5F4CU43	3689	LOC491817	Uncharacterized protein
A0A5F4BSW4;E2R311;A0A5F4BYT3	A0A5F4BSW4;E2R311;A0A5F4BYT3	217	UGDH	UDP-glucose 6-dehydrogenase
F1PHP1	F1PHP1	3028	TXNDC5	Thioredoxin domain containing 5
A0A5F4D8U5	A0A5F4D8U5	1631	ACTBL2	Actin beta like 2
A0A5F4DI47;J9NZQ0;E2QTP2;A0A5F4CL23;F1PM93;A0A5F4D8Z7;F1PPT5;A0A5F4D0L8	A0A5F4DI47;J9NZQ0;E2QTP2	1785	SEPTIN11	Septin
E2R7F1;A0A5F4D4F1;A0A5F4CWP8;A0A5F4BWZ6;A0A5F4CD75	E2R7F1;A0A5F4D4F1;A0A5F4CWP8;A0A5F4BWZ6;A0A5F4CD75	1406	MSN	Moesin
F1PP26;A0A5F4CNC6	F1PP26;A0A5F4CNC6	3134	FAM120A	Family with sequence similarity 120A
A0A5F4C3Z3;A0A5F4CY74;A0A5F4D1Y5;A0A5F4D1C1;A0A5F4DC60;A0A5F4BT36;F1PKY9	A0A5F4C3Z3;A0A5F4CY74;A0A5F4D1Y5;A0A5F4D1C1;A0A5F4DC60;A0A5F4BT36;F1PKY9	654	MTDH	Metadherin
E2R8W3;A0A5F4CZN0	E2R8W3;A0A5F4CZN0	2297	CCDC22	Coiled-coil domain-containing protein 22
F1PMS4;F1P975	F1PMS4;F1P975	2862	CAPN2	Calcium-activated neutral proteinase 2
A0A5F4CXZ9;A0A5F4CQ50	A0A5F4CXZ9;A0A5F4CQ50	1264	MYL6	Uncharacterized protein
Q258K2;F1P9J3;A0A5F4CWM9;A0A5F4CRE1;A0A5F4C2H3;A0A5F4C7K4;A0A5F4D7W9;A0A5F4D9B2	Q258K2;F1P9J3;A0A5F4CWM9;A0A5F4CRE1;A0A5F4C2H3;A0A5F4C7K4;A0A5F4D7W9	1403	MYH9	Myosin-9
A0A5F4BNM9;E2RJL1;J9P5U3;J9P859	A0A5F4BNM9;E2RJL1;J9P5U3;J9P859	18	LGALS1	Galectin
F1P8F3;A0A5F4C8P3;J9P1H1;A0A5F4D475;A0A5F4CCW1;A0A5F4CKM7;J9P0A9	F1P8F3;A0A5F4C8P3;J9P1H1	823	UTRN	Utrophin
E2R8L3;A0A5F4BU74	E2R8L3;A0A5F4BU74	2293	PRPF19	Pre-mRNA-processing factor 19
F1PDQ4;A0A5F4CLH9;A0A5F4CHA6;A0A5F4C1B8;A0A5F4CPS8;A0A5F4D436;A0A5F4CNU6;A0A5F4CEZ9;A0A5F4C5E8;F1PMM7;A0A5F4C8T6	F1PDQ4;A0A5F4CLH9;A0A5F4CHA6;A0A5F4C1B8;A0A5F4CPS8;A0A5F4D436;A0A5F4CNU6;A0A5F4CEZ9;A0A5F4C5E8;F1PMM7	2963	CYFIP1;CYFIP2	Cytoplasmic FMR1-interacting protein;Cytoplasmic FMR1 interacting protein 2
A0A5F4DEZ3;F1P9U4;E2RSE5	A0A5F4DEZ3;F1P9U4	1739	DPYSL2	Dihydropyrimidinase-related protein 2
A0A5F4DMJ9;F1PJ65;A0A5F4D3T4;A0A5F4CL96;A0A5F4C5R0	A0A5F4DMJ9;F1PJ65;A0A5F4D3T4;A0A5F4CL96;A0A5F4C5R0	1822	IQGAP1	IQ motif containing GTPase activating protein 1
E2QY08;A0A5F4CAZ5;A0A5F4C3X0;A0A5F4DH05	E2QY08;A0A5F4CAZ5;A0A5F4C3X0;A0A5F4DH05	2057	ACTN1	Actinin alpha 1
J9P4F3;F1PKR3	J9P4F3;F1PKR3	3079	VCL	Metavinculin
F1PYE3;P42929	F1PYE3;P42929	3290	HSPB1	Heat shock 27 kDa protein;Heat shock protein beta-1
Q28298;E2RL02	Q28298;E2RL02	3781	RRBP1	Ribosome-binding protein 1
A0A5F4DHG6;A0A5F4CMH1;E2QXN8;A0A5F4C3D8;A0A5F4CBY9	A0A5F4DHG6;A0A5F4CMH1;E2QXN8;A0A5F4C3D8;A0A5F4CBY9	624	ANXA11	Annexin
A0A5F4DFC2;F1PR31;Q4KKT6;A0A5F4DFP9;F6V9A6;A0A5F4BVN5	A0A5F4DFC2;F1PR31;Q4KKT6;A0A5F4DFP9;F6V9A6;A0A5F4BVN5	1745	COL6A3	Collagen type VI alpha 3 chain
E2RNL3;A0A5F4DI88;A0A5F4CSM5;A0A5F4CCG2	E2RNL3;A0A5F4DI88;A0A5F4CSM5;A0A5F4CCG2	2656	PRDX4	Peroxiredoxin 4
E2RSI6;A0A5F4CS60	E2RSI6	2767	EZR	Ezrin
E2R4A5	E2R4A5	2195	RAD23B	UV excision repair protein RAD23
E2RN38;A0A5F4CFS8;A0A5F4C7I2;A0A5F4D649;A0A5F4C2A3;A0A5F4CLA0;A0A5F4CUV1	E2RN38;A0A5F4CFS8;A0A5F4C7I2;A0A5F4D649;A0A5F4C2A3;A0A5F4CLA0;A0A5F4CUV1	583	FAM71F1	Calumenin
E2RJQ2;A0A5F4DDC6;J9P014;A0A5F4DIU8;A0A5F4DGU1;A0A5F4D2K6	E2RJQ2;A0A5F4DDC6;J9P014;A0A5F4DIU8;A0A5F4DGU1;A0A5F4D2K6	1519	FUBP1	Uncharacterized protein
F1PID8;E2RJ60	F1PID8;E2RJ60	3043	DDX17	RNA helicase
A0A5F4D5L8;A0A5F4DMP2;E2RMR3;A0A5F4DAY0;A0A5F4D8E4;A0A5F4DCQ9;A0A5F4CJC8;A0A5F4CDE4;A0A5F4D9J6;A0A5F4CZB0	A0A5F4D5L8;A0A5F4DMP2;E2RMR3;A0A5F4DAY0;A0A5F4D8E4;A0A5F4DCQ9;A0A5F4CJC8;A0A5F4CDE4;A0A5F4D9J6;A0A5F4CZB0	1571	HNRNPM	Heteroous nuclear ribonucleoprotein M
J9P2T7;A0A5F4C0G8;F1P7L2;A0A5F4CNM3	J9P2T7;A0A5F4C0G8;F1P7L2	3635	PSMD5	26S proteasome non-ATPase regulatory subunit 5
E2QXS7;A0A5F4DF70	E2QXS7	2050	AHCY	Adenosylhomocysteinase
A0A5F4BTL3;E2RLQ4;A0A5F4D3P9;J9NYT3;A0A5F4D6U1	A0A5F4BTL3;E2RLQ4;A0A5F4D3P9	246	HNRNPC	RRM domain-containing protein
Q5WR10;A0A5S6DC42	Q5WR10;A0A5S6DC42	1836	DDX39B	Spliceosome RNA helicase DDX39B;RNA helicase
A0A5F4C829;E2RJL3;A0A5F4D8E0	A0A5F4C829;E2RJL3	798	SRSF1	Serine/arginine-rich splicing factor 1
E2RKJ1	E2RKJ1	2573	CCAR2	Cell cycle and apoptosis regulator 2
F1PLN7;A0A5F4CPF3;E2RL92;A0A5F4D243;A0A5F4CD47;A0A5F4CV17;A0A5F4C853	F1PLN7;A0A5F4CPF3;E2RL92;A0A5F4D243	1245	MATR3	Matrin 3
P33729;F1PB95	P33729;F1PB95	2918	ICAM1	Intercellular adhesion molecule 1
E2RB82;A0A5F4CC58	E2RB82;A0A5F4CC58	930	STAT3	Signal transducer and activator of transcription
A0A5F4DD84;A0A5F4DH53;F1PCU1	A0A5F4DD84;A0A5F4DH53;F1PCU1	1704	RELA	RELA proto-onco, NF-kB subunit
A0A5F4CD57;F1PSK6	A0A5F4CD57;F1PSK6	957	EHD1	EH domain containing 1
E2RD92;A0A5F4D3S8	E2RD92	2400	MLEC	Malectin
E2RD95;A0A5F4CVC3;E2R2S8;P79147;F1P8Q5;A0A5F4CWT9	E2RD95;A0A5F4CVC3;E2R2S8	2401	GNB2;GNB4	G protein subunit beta 2;G protein subunit beta 4
E2RSV9	E2RSV9	2780	NUCB1	Nucleobindin-1
F1PN76	F1PN76	3123	ANKFY1	Ankyrin repeat and FYVE domain containing 1
L7N0I7;A0A5F4BWF5;A0A5F4CZP0	L7N0I7;A0A5F4BWF5	3741	TUBB4B	Tubulin beta chain
A0A5F4BV51;A0A5F4CI04;J9NT25	A0A5F4BV51;A0A5F4CI04;J9NT25	319	SCAMP3	Secretory carrier-associated membrane protein
J9NSW5;F1PBJ3;A0A5F4D968;A0A5F4CCE9;A0A5F4DGW2;A0A5F4C0H5	J9NSW5;F1PBJ3;A0A5F4D968;A0A5F4CCE9;A0A5F4DGW2;A0A5F4C0H5	3532	LMNA	Lamin A/C
A0A5F4CGT3;F1PWW0;A0A5F4D7Z5	A0A5F4CGT3;F1PWW0;A0A5F4D7Z5	1056	FLNA	Filamin A
F1PSC2	F1PSC2	3187	TLN1	Talin 1
Q53VB8;A0A5S6DQF4;E2RRH1;J9P5S0;J9P895;A0A5F4DGN8	Q53VB8;A0A5S6DQF4;E2RRH1	1840	FTL;LOC102155200	Ferritin light chain;Ferritin
P49822	P49822	3760	ALB	Albumin
J9P889;H9GWB4	J9P889;H9GWB4	3697	COL6A1	Collagen type VI alpha 1 chain;Uncharacterized protein
E2RES2;A0A5F4CMP3	E2RES2;A0A5F4CMP3	2432	SERPINC1	Antithrombin-III;Serpin family C member 1
F1PJ01;A0A5F4BXV8;A0A5F4D0U4;A0A5F4CI68;A0A5F4BPM6;A0A5F4DA13;A0A5F4C8D6	F1PJ01;A0A5F4BXV8;A0A5F4D0U4;A0A5F4CI68;A0A5F4BPM6;A0A5F4DA13;A0A5F4C8D6	425	MYH11	Myosin heavy chain 11
E2R5H4	E2R5H4	2227	ILK	59 kDa serine/threonine-protein kinase
E2R4Q1;J9P315;A0A5F4DBL7;A0A5F4CYC3	E2R4Q1;J9P315;A0A5F4DBL7	2205	LRP1	LDL receptor related protein 1
A0A5F4DDV9;F2Z4N0;F2Z4N8;A0A5F4D695;A0A5F4C6C0;A0A5F4CPX0	A0A5F4DDV9;F2Z4N0;F2Z4N8;A0A5F4D695;A0A5F4C6C0;A0A5F4CPX0	1720	ACTA2;DGUOK	Actin alpha 2, smooth muscle;Deoxyguanosine kinase
A0A5F4BW32;F1P6H7;J9P8M2;A0A5F4BX18;A0A5F4CZX4;A0A5F4CB93;Q28275;Q28275-2	A0A5F4BW32;F1P6H7;J9P8M2;A0A5F4BX18;A0A5F4CZX4;A0A5F4CB93	357	FN1	Fibronectin
A0A5F4D4L7;F1PBA8;A0A5F4C5D6;A0A5F4C0D9;F1PBA9	A0A5F4D4L7;F1PBA8;A0A5F4C5D6;A0A5F4C0D9;F1PBA9	714	PML	PML nuclear body scaffold
F1PQ52	F1PQ52	3150	MPO	Myeloperoxidase
A0A5F4CSK0;A0A5F4D721;A0A5F4BNW9;A0A5F4C743;E2RB38	A0A5F4CSK0;A0A5F4D721;A0A5F4BNW9;A0A5F4C743;E2RB38	1309	TPM3	Tropomyosin 3
J9NRF6;A0A5F4D8L2;F1PVB6;A0A5F4CVQ5	J9NRF6;A0A5F4D8L2;F1PVB6	1625	ESYT1	Extended synaptotagmin 1
F1PNP7	F1PNP7	3129	EHD2	EH domain containing 2
F1Q147;J9NUL0;A0A5F4DI79	F1Q147;J9NUL0;A0A5F4DI79	3340	MYO1C	Myosin IC
F1Q2N5;A0A5F4CCV3;J9PA20;A0A5F4CHX9;A0A5F4CDR4	F1Q2N5;A0A5F4CCV3;J9PA20;A0A5F4CHX9	946	GLUD1	Glutamate dehydrogenase;Glutamate dehydrogenase (NAD(P)(+))
F6Y140	F6Y140	3475	KHSRP	KH-type splicing regulatory protein
Z4YHH2;Q9XSB8;A0A5F4BSH9;A0A5F4BUN8	Z4YHH2;Q9XSB8;A0A5F4BSH9;A0A5F4BUN8	3813	TPP1	Tripeptidyl aminopeptidase;Tripeptidyl-peptidase 1
J9PA19;F1PPC9;A0A5F4BPW5	J9PA19;F1PPC9;A0A5F4BPW5	3140	TMEM43	Transmembrane protein 43
F1PBV5;A0A5F4BSN1	F1PBV5;A0A5F4BSN1	209	SNTB2	Syntrophin beta 2
E2RA50;J9P8J3	E2RA50;J9P8J3	2337	HNRNPK	Heterogeneous nuclear ribonucleoprotein K
A0A5F4C353;A0A5F4BXJ3;F1PVI2;A0A5F4D8D4;A0A5F4BR60	A0A5F4C353;A0A5F4BXJ3;F1PVI2;A0A5F4D8D4;A0A5F4BR60	407	DNPEP	Aspartyl aminopeptidase
F1P9J9	F1P9J9	2873	SFXN3	Sidoreflexin
A0A5F4DGN4;A0A5F4CWR5;A0A5F4BRV8;F1PLS4;A0A5F4C8X8;A0A5F4C140;A0A5F4CM08;F6UNV5;F6UNP7;A0A5F4DH40	A0A5F4DGN4;A0A5F4CWR5;A0A5F4BRV8	1772	VIM	Vimentin
A0A5F4BXN3;A0A5F4CJ24;F6Y3P9;CON__Q3SX14	A0A5F4BXN3;A0A5F4CJ24;F6Y3P9	413	GSN	Actin-depolymerizing factor
F1PLT4;A0A5F4CZU2;A0A5F4CPD5;A0A5F4CFA0;A0A5F4D6H8;A0A5F4CYW4	F1PLT4;A0A5F4CZU2;A0A5F4CPD5;A0A5F4CFA0;A0A5F4D6H8;A0A5F4CYW4	1466	NASP	Alcohol dehydrogenase [NADP(+)];Nuclear autoantigenic sperm protein
L7N0I1;A0A5F4D9U7;A0A5F4BRC9;E2QY85;A0A5F4CY03;J9P960;J9NV76;A0A5F4D4E1;A0A5F4CT01;A0A5F4C3B0	L7N0I1;A0A5F4D9U7;A0A5F4BRC9;E2QY85;A0A5F4CY03;J9P960	141	LOC607207	Uncharacterized protein;EF-hand domain-containing protein
Q7YQC6;G1K268	Q7YQC6;G1K268	3486	HSPA1	Heat shock 70 kDa protein 1;Uncharacterized protein
F1PXU1	F1PXU1	3279	SPTBN1	Spectrin beta chain
F1PSM2;A0A5F4BXP7;A0A5F4BVG8	F1PSM2;A0A5F4BXP7;A0A5F4BVG8	3194	PYGB	Alpha-1,4 glucan phosphorylase
J9P2H0;F1PAP5;A0A5F4BYG4;A0A5F4CSX9;A0A5F4C669	J9P2H0;F1PAP5;A0A5F4BYG4;A0A5F4CSX9;A0A5F4C669	440	SPTAN1	Spectrin alpha, non-erythrocytic 1
E2RI17;J9P758	E2RI17;J9P758	2530	SRI	Sorcin
A0A5F4CTI9	A0A5F4CTI9	1331	RPS28	40S ribosomal protein S28
F1PAG6	F1PAG6	2898	ARPC2	Arp2/3 complex 34 kDa subunit
A0A5F4DEW6;E2RB37;A0A5F4DBH3	A0A5F4DEW6;E2RB37;A0A5F4DBH3	1669	PDIA6	Protein disulfide-isomerase A6
J9NU82;A0A5F4BZ15;A0A5F4CIT9;F1PYS6;A0A5F4D5L6	J9NU82;A0A5F4BZ15;A0A5F4CIT9;F1PYS6;A0A5F4D5L6	3543	MYH14	Myosin heavy chain 14
L7N049;F1PE32	L7N049;F1PE32	3730	DLA88	DLA class I alpha chain;MHC class I DLA-88
Z4YHI2	Z4YHI2	3854	ACTG1	Actin gamma 1
E2RGH5;A0A5F4CY33;J9P920;A0A5F4DKU0	E2RGH5;A0A5F4CY33;J9P920;A0A5F4DKU0	1428	UBA1	Ubiquitin-activating enzyme E1
F1P9S5	F1P9S5	2877	PLXNB2	Plexin B2
J9NYK7	J9NYK7	3593	LOC100855913	Uncharacterized protein
F6UZV8	F6UZV8	3419	CAPN1	Calcium-activated neutral proteinase 1
F1PPZ7	F1PPZ7	3147	AKR7L	Aldo-keto reductase family 7 like (gene/pseudogene)
E2QVU9;A0A5F4C9W9;A0A5F4CJH8	E2QVU9;A0A5F4C9W9;A0A5F4CJH8	2009	BLVRB	Biliverdin reductase B
E2QYQ0	E2QYQ0	2079	APRT	Adenine phosphoribosyltransferase
P62872;A0A5S6DBH8	P62872;A0A5S6DBH8	3771	GNB1	Guanine nucleotide-binding protein G(I)/G(S)/G(T) subunit beta-1
A0A5F4D0Z3;B6V8E6;A0A5S6CFZ3	A0A5F4D0Z3;B6V8E6;A0A5S6CFZ3	1492	CTNNB1	Catenin beta-1
J9P432;F1PY49;A0A5F4BSH8;A0A5F4C8D5;F1PGJ3	J9P432;F1PY49	3287	GFPT1	Glutamine--fructose-6-phosphate transaminase (isomerizing)
E2RQ14;A0A5F4CYM9;A0A5F4D3M0;A0A5F4CI64;A0A5F4BYA5	E2RQ14;A0A5F4CYM9;A0A5F4D3M0;A0A5F4CI64	2698	ANXA5	Annexin
A0A5F4CVB7;F1PR26;J9NW82	A0A5F4CVB7;F1PR26;J9NW82	1368	PTGFRN	Prostaglandin F2 receptor inhibitor
A0A5F4BZN9;E2RRP9;A0A5F4CZS3	A0A5F4BZN9;E2RRP9;A0A5F4CZS3	482	BCAT2	Branched-chain-amino-acid aminotransferase
A0A5F4CPI7;E2QXH4;F1Q1K6;A0A5F4DD51;A0A5F4CMH8;A0A5F4C1G1	A0A5F4CPI7;E2QXH4;F1Q1K6;A0A5F4DD51;A0A5F4CMH8;A0A5F4C1G1	1249	HNRNPA2B1	Heterogeneous nuclear ribonucleoproteins A2/B1
F1P6P2;A0A5F4C1B3;A0A5F4C5V1;E2RE61	F1P6P2;A0A5F4C1B3	546	TAGLN2	Transgelin
A0A5F4CMG2;E2QXP3;A0A5F4DKH8	A0A5F4CMG2;E2QXP3;A0A5F4DKH8	1203	RNPEP	Arginyl aminopeptidase
F1PR54;A0A5F4BVF3	F1PR54;A0A5F4BVF3	3167	LTF	Lactotransferrin
A0A5F4CWP7;F1PHS5;A0A5F4CLW4;A0A5F4CZB8;A0A5F4D2U7;A0A5F4DHX4;A0A5F4CGJ4;A0A5F4D818;A0A5F4CWE4;J9NZV2	A0A5F4CWP7;F1PHS5;A0A5F4CLW4;A0A5F4CZB8;A0A5F4D2U7;A0A5F4DHX4;A0A5F4CGJ4;A0A5F4D818;A0A5F4CWE4;J9NZV2	1405	PLEC	Plectin
A0A5F4DD57;A0A5F4BQJ2;A0A5F4DAJ3;F1PUA2;A0A5F4CZB6;A0A5F4C685	A0A5F4DD57;A0A5F4BQJ2;A0A5F4DAJ3;F1PUA2;A0A5F4CZB6;A0A5F4C685	97	ACSS1	Propionate--CoA ligase;Acetyl-coenzyme A synthetase
E2QZ05;A0A5F4BQW3;A0A5F4C6E4;A0A5F4BXQ5	E2QZ05;A0A5F4BQW3;A0A5F4C6E4;A0A5F4BXQ5	118	DCTN2	Dynactin subunit 2;Uncharacterized protein
E2RM30;A0A5F4DA88	E2RM30;A0A5F4DA88	1654	GFUS	GDP-4-keto-6-deoxy-D-mannose-3,5-epimerase-4-reductase
E2R7N5	E2R7N5	2269	CORO1B	Coronin
F1PBI6;A0A5F4BRW9	F1PBI6;A0A5F4BRW9	2924	THBS1	Thrombospondin 1
J9P078;A0A5F4CTA1;F1PN67	J9P078;A0A5F4CTA1;F1PN67	1326	MAP1S	Microtubule associated protein 1S
E2RNW8;A0A5F4D5R7;A0A5F4CDZ1	E2RNW8;A0A5F4D5R7;A0A5F4CDZ1	977	MFSD10	Major facilitator superfamily domain containing 10
A0A5F4CUV9;A0A5F4D3A7;A0A5F4D9M4;A0A5F4CJA9;J9NWP6;E2RNQ7;J9P2Y8;E2RSF6;J9NXN8;A0A5F4BUS4;A0A5F4CRG0	A0A5F4CUV9;A0A5F4D3A7;A0A5F4D9M4;A0A5F4CJA9;J9NWP6;E2RNQ7;J9P2Y8;E2RSF6	1126	ARF3;ARL17A;ARF1	Uncharacterized protein;ADP ribosylation factor 1
A0A5F4CZ54	A0A5F4CZ54	1455	ANXA4	Annexin
A0A5F4BP76;F1PAB7	A0A5F4BP76;F1PAB7	41	ALDH9A1	Aldehyde dehydrogenase 9 family member A1
E2RPC9;A0A5F4DE60	E2RPC9;A0A5F4DE60	1726	TIMM8A	Mitochondrial import inner membrane translocase subunit
